# Oncogene inactivation-induced senescence facilitates tumor relapse

**DOI:** 10.1101/2024.07.13.603369

**Authors:** Philipp Schmitt, Katrin Hönig, Maria Teresa Norcia, Marta F. Nogueira, Viktoria Flore, Inés Simó Vesperinas, Maria Villoro-Agud, Lushan Peng, Zuhal Safyürek, Mehreen Tariq, Ana Milojkovic, Kathleen Anders, Evelin Schröck, Sascha Sauer, Bora Uyar, Altuna Akalin, Gerald Willimsky, Simon Haas, Inmaculada Martínez-Reyes, Thomas Blankenstein

## Abstract

Oncogene-directed therapies can induce profound tumor regression in oncogene-addicted cancers such as BRAF-mutant melanoma and KRAS-driven pancreatic cancer, but their long-term benefit is often limited by resistance and early relapse. The mechanisms that allow residual cells to adapt, persist in a dormant state, and eventually fuel recurrence remain poorly understood. Here, we show that oncogene inactivation rapidly induces hallmark features of senescence together with a pro-inflammatory senescence-associated secretory phenotype (SASP). In vivo, oncogene inactivation-induced senescence (OIIS) predisposed tumors to relapse, characterized by polyploidy, chromosomal instability, and acquisition of alternative oncogenic pathways such as Mdm2 upregulation. Tumor microenvironment profiling by spectral flow cytometry revealed that relapse was associated with neovascularization and a shift from an immune-activated to an immunosuppressive milieu, indicating that senescent cells remodel their niche to promote regrowth. Importantly, OIIS features were also observed in human BRAF^V600E^ melanoma cells treated with vemurafenib, confirming the clinical relevance of our findings. Together, our findings establish OIIS as a double-edged process: it initially restrains tumor growth but simultaneously creates conditions that favor recurrence. By defining the genetic, metabolic, cytogenetic, and microenvironmental hallmarks of OIIS, our study highlights adaptations to oncogene deprivation that limit the durability of targeted therapies.
