## Supplementary Document 3 for "Oncogene inactivation-induced senescence facilitates tumor relapse"

### Sheet: Tabelle4
	A	B	C	D	E	F	G	H	I	J	K	L
1	POS	POS	NEG	NEG	Blank	bFGF	DPPIV/CD26	Dtk	E-Selectin	Fcg RIIB	Flt-3 Ligan	GITR
2	POS	POS	NEG	NEG	Blank	bFGF	DPPIV/CD26	Dtk	E-Selectin	Fcg RIIB	Flt-3 Ligan	GITR
3	HGF R	ICAM-1	IGFBP-2	IGF-I	IGF-II	IL-15	IL-17B R	IL-7	I-TAC	Lungkine	MDC	MMP-2
4	HGF R	ICAM-1	IGFBP-2	IGF-I	IGF-II	IL-15	IL-17B R	IL-7	I-TAC	Lungkine	MDC	MMP-2
5	MMP-3	Osteopontin	Osteoporotegerin	Pro-MMP-9	Resistin	Shh-N	Thymus CK-1	TIMP-2	TRANCE	TROY	TSLP	VEGF R1
6	MMP-3	Osteopontin	Osteoporotegerin	Pro-MMP-9	Resistin	Shh-N	Thymus CK-1	TIMP-2	TRANCE	TROY	TSLP	VEGF R1
7	VEGF R2	VEGF R3	VEGF-D	Blank	Blank	Blank	Blank	Blank	Blank	Blank	Blank	POS
8	VEGF R2	VEGF R3	VEGF-D	Blank	Blank	Blank	Blank	Blank	Blank	Blank	Blank	POS
	A	B	C	D	E	F	G	H	I	J	K	L	M	N
1	POS	POS	NEG	NEG	Blank	axl	BLC	CD30L	CD30/TNFRSF8	CD40	CRG-2	CTACK	CXCL16	Eotaxin
2	POS	POS	NEG	NEG	Blank	axl	BLC	CD30L	CD30/TNFRSF8	CD40	CRG-2	CTACK	CXCL16	Eotaxin
3	Eotaxin-2	FAS ligand	Fractalkine	G-CSF	GM-CSF	IFN-gamma	IGF-BP-3	IGF-BP-5	IGF-BP-6	IL1-alpha	IL1-beta	IL2	IL3	IL3 Rb
4	Eotaxin-2	FAS ligand	Fractalkine	G-CSF	GM-CSF	IFN-gamma	IGF-BP-3	IGF-BP-5	IGF-BP-6	IL1-alpha	IL1-beta	IL2	IL3	IL3 Rb
5	IL4	IL5	IL6	IL9	IL10	IL12-p40/p70	IL12-p70	IL13	IL17	KC	Leptin R	Leptin	LIX	L-Selectin
6	IL4	IL5	IL6	IL9	IL10	IL12-p40/p70	IL12-p70	IL13	IL17	KC	Leptin R	Leptin	LIX	L-Selectin
7	Lymphotactin	MCP-1	MCP-5	M-CSF	MIG	MIP-1-alpha	MIP-1-gamma	MIP-2	MIP-3-beta	MIP-3-alpha	PF4	P-Selectin	RANTES	SCF
8	Lymphotactin	MCP-1	MCP-5	M-CSF	MIG	MIP-1-alpha	MIP-1-gamma	MIP-2	MIP-3-beta	MIP-3-alpha	PF4	P-Selectin	RANTES	SCF
9	SDF-1-alpha	TARC	TCA-3	TECK	TIMP-1	TNF-alpha	sTNF RI	sTNF RII	TPO	VCAM-1	VEGF	Blank	Blank	POS
10	SDF-1-alpha	TARC	TCA-3	TECK	TIMP-1	TNF-alpha	sTNF RI	sTNF RII	TPO	VCAM-1	VEGF	Blank	Blank	POS

### Sheet: Tabelle1
	A	B	C	D	E	F	G	H	I	J	K	L
	POS	POS	NEG	NEG	Blank	bFGF	DPPIV/CD26	Dtk	E-Selectin	Fcg RIIB	Flt-3 Ligan	GITR
	POS	POS	NEG	NEG	Blank	bFGF	DPPIV/CD26	Dtk	E-Selectin	Fcg RIIB	Flt-3 Ligan	GITR
	HGF R	ICAM-1	IGFBP-2	IGF-I	IGF-II	IL-15	IL-17B R	IL-7	I-TAC	Lungkine	MDC	MMP-2
	HGF R	ICAM-1	IGFBP-2	IGF-I	IGF-II	IL-15	IL-17B R	IL-7	I-TAC	Lungkine	MDC	MMP-2
	MMP-3	Osteopontin	Osteoporotegerin	Pro-MMP-9	Resistin	Shh-N	Thymus CK-1	TIMP-2	TRANCE	TROY	TSLP	VEGF R1
	MMP-3	Osteopontin	Osteoporotegerin	Pro-MMP-9	Resistin	Shh-N	Thymus CK-1	TIMP-2	TRANCE	TROY	TSLP	VEGF R1
	VEGF R2	VEGF R3	VEGF-D	Blank	Blank	Blank	Blank	Blank	Blank	Blank	Blank	POS
	VEGF R2	VEGF R3	VEGF-D	Blank	Blank	Blank	Blank	Blank	Blank	Blank	Blank	POS
	A	B	C	D	E	F	G	H	I	J	K	L	M	N
	POS	POS	NEG	NEG	Blank	axl	BLC	CD30L	CD30/TNFRSF8	CD40	CRG-2	CTACK	CXCL16	Eotaxin
	POS	POS	NEG	NEG	Blank	axl	BLC	CD30L	CD30/TNFRSF8	CD40	CRG-2	CTACK	CXCL16	Eotaxin
	Eotaxin-2	FAS ligand	Fractalkine	G-CSF	GM-CSF	IFN-gamma	IGF-BP-3	IGF-BP-5	IGF-BP-6	IL1-alpha	IL1-beta	IL2	IL3	IL3 Rb
	Eotaxin-2	FAS ligand	Fractalkine	G-CSF	GM-CSF	IFN-gamma	IGF-BP-3	IGF-BP-5	IGF-BP-6	IL1-alpha	IL1-beta	IL2	IL3	IL3 Rb
	IL4	IL5	IL6	IL9	IL10	IL12-p40/p70	IL12-p70	IL13	IL17	KC	Leptin R	Leptin	LIX	L-Selectin
	IL4	IL5	IL6	IL9	IL10	IL12-p40/p70	IL12-p70	IL13	IL17	KC	Leptin R	Leptin	LIX	L-Selectin
	Lymphotactin	MCP-1	MCP-5	M-CSF	MIG	MIP-1-alpha	MIP-1-gamma	MIP-2	MIP-3-beta	MIP-3-alpha	PF4	P-Selectin	RANTES	SCF
	Lymphotactin	MCP-1	MCP-5	M-CSF	MIG	MIP-1-alpha	MIP-1-gamma	MIP-2	MIP-3-beta	MIP-3-alpha	PF4	P-Selectin	RANTES	SCF
	SDF-1-alpha	TARC	TCA-3	TECK	TIMP-1	TNF-alpha	sTNF RI	sTNF RII	TPO	VCAM-1	VEGF	Blank	Blank	POS
	SDF-1-alpha	TARC	TCA-3	TECK	TIMP-1	TNF-alpha	sTNF RI	sTNF RII	TPO	VCAM-1	VEGF	Blank	Blank	POS

### Sheet: Tabelle2
	A	B	C	D	E	F	G	H	I	J	K	L
1	POS	POS	NEG	NEG	Blank	bFGF	DPPIV/CD26	Dtk	E-Selectin	Fcg RIIB	Flt-3 Ligan	GITR
2	POS	POS	NEG	NEG	Blank	bFGF	DPPIV/CD26	Dtk	E-Selectin	Fcg RIIB	Flt-3 Ligan	GITR
3	HGF R	ICAM-1	IGFBP-2	IGF-I	IGF-II	IL-15	IL-17B R	IL-7	I-TAC	Lungkine	MDC	MMP-2
4	HGF R	ICAM-1	IGFBP-2	IGF-I	IGF-II	IL-15	IL-17B R	IL-7	I-TAC	Lungkine	MDC	MMP-2
5	MMP-3	Osteopontin	Osteoporotegerin	Pro-MMP-9	Resistin	Shh-N	Thymus CK-1	TIMP-2	TRANCE	TROY	TSLP	VEGF R1
6	MMP-3	Osteopontin	Osteoporotegerin	Pro-MMP-9	Resistin	Shh-N	Thymus CK-1	TIMP-2	TRANCE	TROY	TSLP	VEGF R1
9	VEGF R2	VEGF R3	VEGF-D	Blank	Blank	Blank	Blank	Blank	Blank	Blank	Blank	POS
10	VEGF R2	VEGF R3	VEGF-D	Blank	Blank	Blank	Blank	Blank	Blank	Blank	Blank	POS
	A	B	C	D	E	F	G	H	I	J	K	L	M	N
1	POS	POS	NEG	NEG	Blank	axl	BLC	CD30L	CD30/TNFRSF8	CD40	CRG-2	CTACK	CXCL16	Eotaxin
2	POS	POS	NEG	NEG	Blank	axl	BLC	CD30L	CD30/TNFRSF8	CD40	CRG-2	CTACK	CXCL16	Eotaxin
3	Eotaxin-2	FAS ligand	Fractalkine	G-CSF	GM-CSF	IFN-gamma	IGF-BP-3	IGF-BP-5	IGF-BP-6	IL1-alpha	IL1-beta	IL2	IL3	IL3 Rb
4	Eotaxin-2	FAS ligand	Fractalkine	G-CSF	GM-CSF	IFN-gamma	IGF-BP-3	IGF-BP-5	IGF-BP-6	IL1-alpha	IL1-beta	IL2	IL3	IL3 Rb
5	IL4	IL5	IL6	IL9	IL10	IL12-p40/p70	IL12-p70	IL13	IL17	KC	Leptin R	Leptin	LIX	L-Selectin
6	IL4	IL5	IL6	IL9	IL10	IL12-p40/p70	IL12-p70	IL13	IL17	KC	Leptin R	Leptin	LIX	L-Selectin
7	Lymphotactin	MCP-1	MCP-5	M-CSF	MIG	MIP-1-alpha	MIP-1-gamma	MIP-2	MIP-3-beta	MIP-3-alpha	PF4	P-Selectin	RANTES	SCF
8	Lymphotactin	MCP-1	MCP-5	M-CSF	MIG	MIP-1-alpha	MIP-1-gamma	MIP-2	MIP-3-beta	MIP-3-alpha	PF4	P-Selectin	RANTES	SCF
9	SDF-1-alpha	TARC	TCA-3	TECK	TIMP-1	TNF-alpha	sTNF RI	sTNF RII	TPO	VCAM-1	VEGF	Blank	Blank	POS
10	SDF-1-alpha	TARC	TCA-3	TECK	TIMP-1	TNF-alpha	sTNF RI	sTNF RII	TPO	VCAM-1	VEGF	Blank	Blank	POS
